# Erythropoietin regulates transcription and YY1 dynamics in a pre-established chromatin architecture

**DOI:** 10.1101/2020.04.21.034116

**Authors:** Andrea A. Perreault, Jonathan D. Brown, Bryan J. Venters

## Abstract

The three dimensional architecture of the genome plays an essential role in establishing and maintaining cell identity. By contrast, the magnitude and temporal kinetics of changes in chromatin structure that arise during cell differentiation remain poorly understood. Here, we leverage a murine model of erythropoiesis to study the relationship between chromatin conformation, the epigenome, and transcription in erythroid cells. We discover that acute transcriptional responses induced by erythropoietin (EPO), the hormone necessary for erythroid differentiation, occur within an invariant chromatin topology. Within this pre-established landscape, Yin Yang 1 (YY1) occupancy dynamically redistributes to sites in proximity to EPO-regulated genes. Using HiChIP, we identify chromatin contacts mediated by H3K27ac and YY1 that are enriched for enhancer-promoter interactions of EPO-responsive genes. Taken together, these data are consistent with an emerging model that rapid, signal-dependent transcription occurs in the context of a pre-established chromatin architecture.
