## Supplemental Table for "Erythropoietin regulates transcription and YY1 dynamics in a pre-established chromatin architecture"

### Sheet: Sequencing Stats - HiChIP
Sequencing statistics
Factor	Antibody	Epo (hr)	Total Reads	Uniquely Mapped	Unique Mapping Rate
H3K27ac	ab4729	0	142631900	106616617	0.747495
			138004467	103037355	0.746623
		TOTAL	280636367	209653972
		1	121583470	91394269	0.7517
			112702483	85840698	0.761658
		TOTAL	234285953	177234967
YY1	ab109237	0	87091506	60926911	0.699574
			132325240	100036779	0.755992
		TOTAL	219416746	160963690
		1	132325240	100036779	0.755992
			119806706	88426852	0.738079
		TOTAL	252131946	188463631
Average Total Reads			1.09608e+08
Average Uniquely Mapped Reads				8.18129e+07
Average Unique Mapping Rate					0.744639

### Sheet: Sequencing Stats - ChIP-exo
Sequencing statistics
Factor	Antibody	Epo (hr)	Total Reads	Uniquely Mapped	Unique Mapping Rate
H3K27ac	ab4729	Previously published in Perreault, AA et al. (2017). Epo reprograms the epigenome of erythroid cells. Experimental Hematology. 51:47-62. Accession SRR4033061.
RNA Pol II	sc-17798	0	23599539	18845128	0.798538
			28190841	21919833	0.777552
		TOTAL	51790380	40764961
		1	25380733	19181745	0.75576
			37920484	27071841	0.713911
		TOTAL	63301217	46253586
YY1	ab109237	0	49303713	32145330	0.651986
			40696838	30594858	0.751775
		TOTAL	90000551	62740188
		1	35858543	27770365	0.774442
			43771372	32777027	0.748823
		TOTAL	79629915	60547392
CTCF	07-729	0	53987299	45182628	0.836912
			43271833	36981391	0.85463
		TOTAL	97259132	82164019
		1	79931427	69917844	0.874723
			37329553	30956490	0.829276
		TOTAL	117260980	100874334
Average Total Reads			4.16035e+07
Average Uniquely Mapped Reads				3.27787e+07
Average Unique Mapping Rate					0.773972

### Sheet: Sequencing Stats - RNA-seq
Sequencing statistics
Epo (hr)	Total Reads	Reads Mapped	Mapping Rate	Unique Alignments	Unique Alignment Rate
0	51086988	46916946	0.918374	41863305	0.892285
	45921261	41377364	0.90105	37200184	0.899047
TOTAL	97008249	88294310		79063489
1	43417043	39605767	0.912217	35426491	0.894478
	41859970	38359940	0.916387	34287633	0.89384
TOTAL	85277013	77965707		69714124
4	45650667	42564629	0.932399	38558884	0.90589
	45449989	42713118	0.939783	38620867	0.904192
TOTAL	91100656	85277747		77179751
12	48350536	44651856	0.923503	39951845	0.894741
	36427604	33320942	0.914717	29800144	0.894337
TOTAL	84778140	77972798		69751989
24	49732518	43101597	0.866668	37125032	0.861338
	52028791	44389763	0.853177	38266645	0.86206
TOTAL	101761309	87491360		75391677
36	40613328	33511866	0.825145	27638763	0.824746
	43849891	35066453	0.799693	28300690	0.807059
TOTAL	84463219	68578319		55939453
Average Total Reads	4.53657e+07
Average Mapped Reads		4.0465e+07
Average Mapping Rate			0.891926
Average Unique Alignments				3.55867e+07
Average Unique Alignment Rate					0.877834
